# A wave of minor *de novo* DNA methylation initiates in mouse 8-cell embryos and co-regulates imprinted X- chromosome inactivation with H3K27me3

**DOI:** 10.1101/2023.10.06.561284

**Authors:** Yuan Yue, Wei Fu, Qianying Yang, Chao Zhang, Wenjuan Wang, Meiqiang Chu, Qingji Lyu, Yawen Tang, Jian Cui, Xiaodong Wang, Zhenni Zhang, Jianhui Tian, Lei An

## Abstract

DNA methylation is extensively reprogrammed during early stage of mammalian development and is essential for normal embryogenesis. It is well established that mouse embryos acquire genome-wide DNA methylation during implantation, referred to as *de novo* DNA methylation, from globally hypomethylated blastocysts. However, the fact that the main *de novo* DNA methyltransferase 3B (DNMT3B) is initially expressed as early as the 8-cell stage, contradicts the current knowledge about timing of initiation of *de novo* DNA methylation. Here, we reported that a previously overlooked minor wave of *de novo* DNA methylation initially occurs during the transition from the 8-cell to blastocyst stage, before the well-known large-scale *de novo* DNA methylation during implantation. Functional analyses indicated that minor *de novo* DNA methylation regulates proliferation, lineage differentiation and metabolic homeostasis of preimplantation embryos, and is critical for embryonic developmental potential and pregnancy outcomes. Furthermore, bioinformatic and functional analyses indicated that minor *de novo* DNA methylation preferentially occurs on the X chromosome and co-regulates imprinted X-chromosome inactivation via the interaction between DNMT3B and polycomb repressive complexes 2 core components during blastocyst formation. Thus, our study updates the current knowledge of embryonic *de novo* DNA methylation, thereby providing a novel insight of early embryonic epigenetic reprogramming.

**Summary statement:** A minor wave of *de novo* DNA methylation has been initiated prior to blastocyst formation, but not during the implantation period, and co-regulates imprinted X-chromosome inactivation.
