## Supplementary Table S1 for "A wave of minor *de novo* DNA methylation initiates in mouse 8-cell embryos and co-regulates imprinted X- chromosome inactivation with H3K27me3"

### Sheet: Sheet1
Table S1. Primers sequences used in this study
Gene	Forward primer	Reverse Primer	Application
Primers for qPCR
Dnmt3a	TGCTGCAGGTGCTTTTGTGT	TGCCCGCACATGTAGCAGTT	qPCR
Dnmt3b	CCGTCCATTCTTCTGGATGTTC	GACACCTTGATGGCATCGATCA	qPCR
Dnmt3l	GAGGAGAGACGTGGAGAAATGG	CCGGTGGAACTGGAACATGT	qPCR
h2afz	TCCGGAAAGGCCAAGACAAAG	CGTGGCTGGTTGTCCTAGATTT	qPCR
Rnf12	TTTGTCGCAGGGCAGTCTTA	GTTTGCCCATCACTATTCCAGC	qPCR
Xist	GGCGGTGCAAACTAAAACTC	CAGTAGGCTTAGAGAACCGC	qPCR
Ezh2	TTACTGCTGGCACCGTCTGATGTG	TGTCTGCTTCATCCTGAGAAATAATCTCC	qPCR
Suz12	ACTATTGCTGTTAAGGAGACGCTGA	GCAGGTCGTCTCTGGCTTCT	qPCR
Eed	GCACAGAGATGAAGTTCTGAGTGCTG	ATAAGACTCCTTAATTGCATTCATCATCCT	qPCR
Kdm6a	TCCTGCCTTCGTGAGAGTTGT	TTGATGACCTGGTGTTCTGCTT	qPCR
Kdm6b	TTGATGACCTGGTGTTCTGCTT	CCATAGTTCCGTTTGTGCTCAAG	qPCR
Primers for bisulfite PCR
H19	GTAAGGAGATTATGTTTATTTTTGG	CTAACCTCATAAAACCCATAACTAT	bsPCR
Yy2	TAGGAGAGTGGTATTGGTTATTATG	TAAAACAAAAAAACTTCTATATCTTAACAC	bsPCR
Primers for sgRNAs
Dnmt3b-Exon3-1	caccgTGACCAGTCCTCAGACACGA	aaacTCGTGTCTGAGGACTGGTCAc	sgRNA
Dnmt3b-Exon3-2	caccgAATGCACTCCTCATACCCGC	aaacGCGGGTATGAGGAGTGCATTc	sgRNA
Dnmt3b-Exon20-1	caccgCTGGATGTTCGAGAATGTTG	aaacCAACATTCTCGAACATCCAGc	sgRNA
Dnmt3b-Exon20-2	caccGGCGGGTATAATTCAGCAAG	aaacCTTGCTGAATTATACCCGCC	sgRNA
Dnmt3a-Exon7-1	caccgACCACCCCTGAGCCAGTAGG	aaacCCTACTGGCTCAGGGGTGGTc	sgRNA
Dnmt3a-Exon7-2	caccGTCGGAGAAGCAGGGTCCGT	aaacACGGACCCTGCTTCTCCGAC	sgRNA
Dnmt3a-Exon19-1	caccgACCGCCTCCTGCATGATGCG	aaacCGCATCATGCAGGAGGCGGTc	sgRNA
Dnmt3a-Exon19-2	caccGGCGGTAGAACTCAAAGAAG	aaacCTTCTTTGAGTTCTACCGCC	sgRNA
Primers for sex determination
DYzEms3	TAGGATGGTAAGCCCAATGC	TTGGTTGGTTAATTGTTTGGG	PCR
Rn18s	AGAAACGGCTACCACATCCAA	CCTGTATTGTTATTTTTCGTCACTACCT	PCR
Primers for ESCs genotyping
Dnmt3b	TGTGCCCTGTCTGCCTCTTACATATC	TTTCTCCACAGCCCTTCAATCAAG	PCR
Dnmt3a	GCAGGAAGGAGAGCTGAGTAGGTCTT	TCTTCCTAGGTGGGTCTTTAGCACTG	PCR
Primers for embryo genotyping
Dnmt3b-WT	TCTCTTTGATCCTTCACAGGGTAC	GGTATGAGCCTGAGGAAGTAAGAAC	PCR
Dnmt3b-KO	TCACAGGGTACTTGGTGCTCAAGGA	ACACTCCAACCTCCGCAAACTCCTA	PCR
